# The potential role of volatile organic compounds on the colonisation of deadwood by saproxylic beetles

**DOI:** 10.1101/2025.08.29.673086

**Authors:** Claudio Sbaraglia, Simon Thorn, Lucie Ambrozova, Lukas Cizek, Petr Kozel, Daniel Sebastián Rodríguez-León, Thomas Schmitt, Lukas Drag

## Abstract

Volatile organic compounds (VOCs) emitted by deadwood are increasingly recognised as key olfactory cues used by saproxylic beetles to locate suitable substrates. However, how beetle communities respond to these cues during the colonisation of deadwood remains poorly understood. To address this gap, it is essential to quantify both VOC emissions and beetle assemblages, and to experimentally disentangle the main ecological drivers of the deadwood volatilome (i.e., tree species, sun exposure).

To explore the potential role of VOCs on saproxylic beetle colonisation, we exposed 1200 freshly cut branches of oak, beech, spruce, and pine across Central Europe. To mimic natural variation in deadwood and disturbance processes, the bundles were experimentally manipulated either by sterilisation (to reduce endogenous fungi), fungal inoculation with a brown rot fungus (*Fomitopsis pinicola*), a white rot fungus (*Fomes fomentarius*), or burning. From each deadwood bundle, we sampled 448 substances, 89 of which were identified as VOCs and reared 134 saproxylic beetle species.

We observed distinct VOC profiles emitted by broadleaf and conifer species, aligning with the beetles’ tree-type preferences. In conifers, bark beetles, longhorn beetles, and jewel beetles were associated with different chemical cues, whereas beetle taxonomic separation was not observed in broadleaf species. Although experimental treatments altered VOC composition, they could not explain beetle colonisation patterns.

Our study highlights that VOCs emitted during the early decay stage of deadwood are associated with distinct saproxylic beetle assemblages. VOC composition varied across tree species and treatments, suggesting that chemical variation reflects multiple ecological factors. These findings indicate that deadwood diversity, particularly in tree species, contributes to chemical heterogeneity, which is linked to broader beetle assemblages. Forest conservation efforts may therefore need to consider the role of chemical variation in deadwood, as it could influence colonisation patterns of saproxylic beetles and affect the success of biodiversity management strategies.
