## Supplementary material for "The potential role of volatile organic compounds on the colonisation of deadwood by saproxylic beetles": Supplementary S3.xlsx

### Sheet: beetles
Species	Oak	Beech	Pine	Spruce	index_tree	stat_tree	p-value	Sterilized	Control	White-rot	Brown-rot	Burned	index_treat	stat_treat	p-value	NMDS1	NMDS2
Acanthocinus griseus	0	0	1	0	pine	0.305857	0.001									0.629111	0.202233
Agrilus angustulus	1	1	0	0	broadleaf	0.254951	0.002	0	1	0	0	0	control	0.229129	0.045	-0.598369	0.478049
Agrilus graminis
Agrilus sulcicollis	1	0	0	0	oak	0.540133	0.001									-0.903152	0.759011
Allandrus undulatus
Ampedus pomorum
Anaspis flava	1	0	1	0	none	0.24367	0.03									0.120937	-0.00541862
Anaspis rufilabris
Anaspis thoracica	0	0	1	0	pine	0.303315	0.001									0.103034	0.0510633
Anomognathus cuspidatus
Anthaxia godeti	0	0	1	1	conifer	0.234521	0.006									1.30754	0.632776
Anthaxia quadripunctata	0	0	1	1	conifer	0.616441	0.001									1.17892	0.699713
Anthaxia salicis
Anthaxia similis
Anthocomus fasciatus
Antholinus analis
Aridius nodifer
Atomaria zetterstedti
Axinotarsus marginalis
Axinotarsus pulicarius
Bitoma crenata	1	0	0	0	oak	0.226569	0.009	0	0	0	1	0	brown rot	0.223607	0.01	-0.310906	0.304245
Bostrichus capucinus
Callidium aeneum
Callidium violaceum	0	0	1	1	conifer	0.223607	0.006									2.14163	0.0539284
Cartodere constricta
Cerylon ferrugineum
Chlorophorus figuratus
Chrysobothris affinis	1	0	0	0	oak	0.279751	0.002									-0.783439	0.654322
Chrysobothris igniventris	0	0	1	1	conifer	0.273861	0.001									0.908066	0.232639
Cis castaneus
Cis punctulatus
Cis setiger
Clanoptilus geniculatus
Clytus arietis	1	1	0	0	broadleaf	0.484789	0.001	1	1	0	1	1	none	0.396116	0.049	-0.601082	0.635895
Clytus lama	0	0	1	1	conifer	0.254951	0.005									1.24598	0.319449
Colydium elongatum
Corticaria alleni
Corticaria lateritia
Corticaria serrata
Corticeus linearis
Cortinicara gibbosa
Cossonus linearis
Cryptolestes duplicatus	1	0	0	0	oak	0.365148	0.001									-0.125415	0.0615088
Cryptolestes ferrugineus
Cryptolestes pusillus
Cryptophagus acutangulus
Cryptophagus dentatus								0	0	0	1	1	none	0.237171	0.002	-1.75009	0.0412149
Cryptophagus fuscicornis
Cryptophagus scanicus	1	0	0	0	oak	0.237171	0.015	0	0	0	0	1	burned	0.241523	0.026	-0.85412	0.799206
Crypturgus hispidulus	0	0	1	1	conifer	0.2	0.031									0.827485	-0.214008
Crypturgus pusillus	0	0	1	0	pine	0.275231	0.004									0.575745	-0.111318
Crypturgus subscribrosus
Cyclorhipidion bodoanum
Dasytes niger								1	1	0	0	0	none	0.193649	0.035	0.13409	0.0561908
Diplocoelus fagi
Dryocoetes autographus	0	0	1	1	conifer	0.223607	0.036									0.0115622	-1.23563
Dryocoetes hectographus	0	0	0	1	spruce	0.3	0.001									0.158747	-1.47594
Endomychus coccineus
Enicmus brevicornis	0	1	0	0	beech	0.316228	0.001	0	1	0	0	0	control	0.353553	0.001	-0.629872	-0.25094
Ernobius mollis	0	0	1	1	conifer	0.604594	0.001									0.879827	-0.162675
Ernoporicus fagi	0	1	0	0	beech	0.4	0.001									-1.13431	-0.273382
Euglenes oculatus
Ips typographus
Laemophloeus monilis
Lathropus sepicola	1	1	0	0	broadleaf	0.322341	0.003									-0.159021	0.494448
Latridius minutus
Leiopus nebulosus	1	1	0	1	none	0.500324	0.001	1	0	1	1	1	disturbed	0.49553	0.001	-0.287407	-0.817979
Litargus balteatus
Litargus connexus	1	1	1	0	none	0.455776	0.001									-0.239018	-0.0152006
Lyctus linearis
Magdalis violacea	0	0	0	1	spruce	0.599625	0.001									1.25523	0.39909
Malachius bipustulatus
Mesosa curculionoides	1	0	0	0	oak	0.264575	0.001									-0.620751	-0.086483
Molorchus minor	0	0	0	1	spruce	0.603684	0.001									0.904267	-0.87263
Monochamus galloprovincialis pistor
Monotoma longicollis
Mordella brachyura
Nemozoma elongatum	0	0	0	1	spruce	0.216025	0.017									0.741786	-0.315175
Notolaemus unifasciatus
Obrium brunneum								0	1	0	0	0	control	0.193649	0.04	0.762483	-0.795945
Orthocis alni
Orthocis lucasi
Orthoperus atomus	1	0	1	0	none	0.410868	0.009	1	0	1	1	1	disturbed	0.400586	0.044	-0.0173437	-0.143205
Orthoperus pilosiusculus
Orthoperus punctulatus
Orthotomicus laricis	0	0	1	0	pine	0.244949	0.002									0.335945	-0.0667111
Orthotomicus suturalis
Phaenops cyanea	0	0	1	0	pine	0.220085	0.005									0.734858	0.466346
Philorhizus notatus
Phloeonomus punctipennis
Phymatodes testaceus	1	0	0	0	oak	0.489588	0.001	0	1	0	0	1	none	0.290882	0.024	-1.01307	0.00788785
Pissodes castaneus
Pissodes harcyniae
Pissodes pini
Pityogenes chalcographus	0	0	0	1	spruce	0.384579	0.001									1.25398	-0.210886
Pityophthorus pityographus
Placonotus testaceus	1	1	1	0	none	0.544352	0.001									-0.319165	0.357506
Plagionotus arcuatus	1	0	0	0	oak	0.223607	0.004									-0.73551	0.529012
Pogonocherus fasciculatus
Polygraphus poligraphus	0	0	0	1	spruce	0.264955	0.005									0.448906	-0.984194
Ptilinus pectinicornis
Ptinomorphus imperialis
Ptinus sexpunctatus
Rhagium inquisitor	0	0	1	0	pine	0.458258	0.001									0.368463	0.0547862
Rhizophagus bipustulatus
Rhizophagus dispar
Rhizophagus nitidulus
Ropalopus macropus
Salpingus planirostris
Salpingus ruficollis
Scolytus intricatus	1	0	0	0	oak	0.371915	0.001	0	1	0	0	0	control	0.42482	0.001	-1.42203	0.825624
Scraptia fuscula
Sericoderus lateralis
Silvanus bidentatus
Silvanus unidentatus
Stenomax aeneus
Stenopterus flavicornis
Symbiotes gibberosus
Synchita humeralis	1	0	0	0	oak	0.330094	0.001									-0.497341	-0.566102
Synchita mediolanensis	1	0	0	0	oak	0.20702	0.011	1	0	0	1	0	sterilized	0.193649	0.032	-1.8005	-0.448644
Taphrorychus bicolor	0	1	0	0	beech	0.6245	0.001									-1.26527	-0.264268
Taphrorychus villifrons
Thanasimus formicarius
Tilloidea unifasciata
Trachodes hispidus
Tribolium castaneum
Trixagus elateroides
Trogoderma glabrum
Uleiota planatus	1	1	1	0	none	0.302495	0.014									-0.60023	0.359866
Vincenzellus ruficollis
Xyleborus dispar
Xyleborus saxeseni
Xylosandrus germanus	1	1	0	0	broadleaf	0.525984	0.001	1	0	1	1	0	sterilized	0.518009	0.001	-0.715655	-0.629823
Xylotrechus antilope	1	0	0	0	oak	0.264575	0.001									-0.68414	0.490482

### Sheet: peaks
Peak	RI	NIST.RI	Compound	Class	tree	treat	NMDS1	NMDS2	pval	note
P3		646	acetic acid	fatty acid	none	none
P18		697	pentanal	aldehyde	none	none
P24				ketone	none	none	-0.540065	-0.841623	0.008
P28		727	1,1-diethoxy-ethane	ether	none	burned
P29		740	dimethyl disulfide	disulfide	none	none
P52	802	801	hexanal	aldehyde	none	none
P69	832	834	furfural	furfural	none	brown rot				aromatic alcohol?
P73	842	843	2,4-dimethyl-1-heptene	hydrocarbon	beech	none
P76	858	856	ethylbenzene	aromatic hydrocarbon	none	none
P78	861	864	4-methyl-octane	hydrocarbon	beech	none
P85	883	888	n-butylether	ether	none	control
P90	894	895	styrene	aromatic hydrocarbon	none	none
P109	932	939	alpha-pinene	monoterpene	conifer	none	0.898811	0.438336	0.001
P119	952	956	thujadiene	monoterpene	none	none
P123	962	964	1-ethyl-3-methyl-benzene	aromatic hydrocarbon	none	none	-0.801246	0.598335	0.013
P129	970			monoterpene	pine	none	0.890165	-0.455639	0.001
P132	975	978	beta-pinene	monoterpene	spruce	sterilized	0.995894	0.0905301	0.001
P148	1010	1007	carene	monoterpene	pine	none	0.965053	0.262055	0.001
P151	1017			not identified	none	none				looks a brown rot peak
P153	1020			aromatic hydrocarbon	none	brown rot
P158	1029	1030	limonene	monoterpene	spruce	none	0.867457	0.497512	0.001
P165	1042	1041	lilac lactone	lactone	none	none
P171	1059	1056	2-octenal	aldehyde	none	burned
P184	1087			hydrocarbon	broadleaf	none	-0.966057	-0.25833	0.023
P187	1090	1088	p-cymenene	monoterpene	pine	none	0.548656	-0.836048	0.047
P199	1116			hydrocarbon	none	none
P208	1130			hydrocarbon	none	none
P209	1132			fatty acid	none	none
P212	1136			monoterpene	pine	control
P216	1146	1141	trans-verbenol	monoterpene	pine	none	0.45797	-0.888967	0.017
P217	1150			not identified	none	none
P224	1167			alcohol	none	none
P225	1170			fatty acid	broadleaf	control	-0.719209	-0.694794	0.001
P227	1173			alcohol	none	none
P229	1178	1177	terpineol	monoterpene	conifer	none	0.831408	0.555662	0.001
P230	1183	1178	naphthalene	aromatic hydrocarbon	none	control
P234	1187	1182	cymeneol	monoterpene	pine	control	0.977939	-0.208891	0.001
P238	1197	1196	myrthenol	monoterpene	none	none
P243	1211	1206	verbenone	monoterpene	pine	none	0.962179	0.272417	0.015
P245	1218			alcohol	none	none
P247	1224	1224	cuminaldehyde	monoterpene	none	none
P250	1232	1224	2-ethylhexyl acrylate	ester	broadleaf	none	-0.613477	-0.789712	0.001
P258	1254			monoterpene	pine	none	0.355907	-0.934521	0.007
P264	1271			monoterpene	none	none	-0.331911	-0.943311	0.01	anti spruce
P266	1277			monoterpene	none	white rot
P274	1296	1297	thymol	monoterpene	oak	none
P289	1329	1321	2-methyl-5-(propan-2-ylidene)cyclohexane-1,4-diol	monoterpene	pine	white rot
P292	1341			monoterpene	broadleaf	sterilized	-0.99862	0.0525115	0.02
P296	1352			aldehyde	none	none	0.452168	-0.891933	0.001
P298	1357			not identified	none	none
P300	1362			not identified	none	none
P301	1366			aldehyde	broadleaf	none	-0.777525	-0.628852	0.001
P308	1378			sesquiterpene	beech	none
P309	1383			sesquiterpene	oak	sterilized	-0.838924	0.544249	0.001
P311	1388			sesquiterpene	oak	none	-0.866398	0.499353	0.002
P312	1389	1370	orcinol	aromatic alcohol	none	brown rot
P315	1398	1396	sativene	sesquiterpene	beech	none	-0.854456	-0.519524	0.002
P318	1408	1402	longifolene	sesquiterpene	spruce	none	0.954803	-0.29724	0.001
P324	1424			not identified	none	none
P325	1429			sesquiterpene	beech	sterilized	-0.986841	0.161691	0.001
P326	1432	1430	beta-copaene	sesquiterpene	beech	none	-0.689798	-0.724001	0.029
P327	1436			not identified	none	none
P332	1449			not identified	broadleaf	white rot	-0.532831	-0.846221	0.001
P333	1450			sesquiterpene	none	sterilized
P343	1480	1474	gamma-muurolene	sesquiterpene	none	none
P345	1485	1485	curcurmene	sesquiterpene	none	none
P355	1509	1500	cuparaene	sesquiterpene	broadleaf	sterilized
P365	1537			hydrocarbon	broadleaf	none	-0.987475	-0.157778	0.001
P367	1547	1548	alpha-calacorene	sesquiterpene	none	white rot				beech-oak is almost significant, looks an oak peak
P368	1548			sesquiterpene	beech	sterilized	-0.92163	-0.38807	0.001
P371	1558			sesquiterpene	beech	sterilized	-0.991561	-0.129641	0.001
P380	1587	1581	caryophyllene oxid	sesquiterpene	spruce	none	0.901014	-0.433791	0.044
P384	1603			alcohol	broadleaf	none	-0.549321	-0.835611	0.002
P389	1627			sesquiterpene	none	none	-0.840523	-0.541776	0.004
P390	1629			spirolactone	broadleaf	sterilized	-0.946598	-0.322415	0.001
P396	1649			sesquiterpene	broadleaf	none	-0.652442	-0.757839	0.001
P397	1651			sesquiterpene	broadleaf	none	-0.73951	0.673145	0.004
P399	1658			sesquiterpene	broadleaf	none	-0.91084	-0.412759	0.001
P402	1671			sesquiterpene	broadleaf	sterilized	-0.960312	-0.278929	0.001
P405	1680			spiro octane	broadleaf	burned	-0.57248	-0.819919	0.001
P406	1688			spiro octanone	none	brown rot
P407	1691			sesquiterpene	broadleaf	none	-0.450894	-0.892578	0.016
P411	1706			aromatic alcohol	broadleaf	none	-0.713941	-0.700206	0.013
P412	1709			sesquiterpene	none	none
P417	1720			aromatic hydrocarbon	none	burned
P422	1739	1740	4-hydroxy-2-methoxycinnamaldehyde	aromatic alcohol	none	brown rot
P427	1756			alcohol	none	none
P430	1769	1765	tetradecanoic acid	fatty acid	none	none
P432	1776			not identified	broadleaf	none	-0.749349	-0.662175	0.002
